# Local Oxygen Tension Dictates Hematopoietic Cell Growth and Potency

**DOI:** 10.1101/2025.09.18.674068

**Authors:** James Ropa, Sarah Gutch, Lindsay Wathen, Gracie Whitacre, Arafat Aljoufi, Scott Cooper, Wouter Van’t Hof, Mark H. Kaplan, Maegan L. Capitano

## Abstract

Hematopoietic stem and progenitor cells support a lifetime supply of blood and immune cells, can become neoplastic when dysregulated, and constitute a powerful cell therapy vehicle for hematologic diseases. Here we provide the most comprehensive study of hematopoietic oxygen (O_2_) dependency to date, demonstrating that human hematopoietic cell numbers, growth, biochemical properties, and functional potency is affected by variation in physiologically and clinically relevant local O_2_ tensions. Lineage defined progenitor cells showed increased expansion in high oxygen, while primitive cells and those with *in vivo* potency were maintained at higher frequencies in low physiologic O_2_. We also present a novel hematopoietic cell oxygen-dependent single cell transcriptomic profile. This and biochemical validation revealed that low O_2_ preserves cells with lower metabolic activity in a less proliferative state that exhibit decreased accumulation of stress markers. Transcriptomics and mouse modeling also elucidated oxygen-dependent mRNA markers of hematopoietic potency. These data reveal oxygen-sensing pathways as targets to improve hematopoietic cell therapies and suggest that local O_2_ tension dictates hematopoietic potential in anatomic niches.
