## Supplementary material for "Local Oxygen Tension Dictates Hematopoietic Cell Growth and Potency": Table S1

### Sheet: cluster_cell_numbers
Cell #s	input_7d	1perc_2d	1perc_7d	3perc_2d	3perc_7d	5perc_2d	5perc_7d	14perc_2d	14perc_7d	21perc_2d	21perc_7d		% of condition	input_7d	1perc_2d	1perc_7d	3perc_2d	3perc_7d	5perc_2d	5perc_7d	14perc_2d	14perc_7d	21perc_2d	21perc_7d
0	132	1290	375	1307	356	1213	376	1245	259	1212	239		0	1.86047	11.7411	7.93987	12.3093	7.21232	12.5414	7.0412	11.7188	4.49185	11.4621	3.88555
1	29	268	237	1398	234	1273	317	1362	252	1462	244		1	0.408739	2.43925	5.018	13.1663	4.74068	13.1617	5.93633	12.82	4.37045	13.8264	3.96683
2	178	471	508	617	561	591	576	618	538	538	523		2	2.50881	4.28688	10.7559	5.81089	11.3655	6.11042	10.7865	5.81702	9.33056	5.08795	8.50268
3	50	692	322	665	367	676	333	851	348	809	363		3	0.704722	6.29835	6.8177	6.26295	7.43517	6.98925	6.23596	8.01017	6.03538	7.65084	5.90148
4	29	503	259	917	270	714	325	677	366	828	389		4	0.408739	4.57814	5.4838	8.63628	5.47002	7.38213	6.08614	6.37236	6.34755	7.83053	6.32417
5	1822	2784	24	221	11	163	9	271	7	187	5		5	25.6801	25.339	0.508152	2.08137	0.222853	1.68528	0.168539	2.55083	0.121401	1.76849	0.0812876
6	24	1868	171	656	157	564	159	758	160	672	159		6	0.338266	17.0019	3.62058	6.17819	3.18071	5.83127	2.97753	7.13479	2.77489	6.35521	2.58495
7	445	350	225	571	273	574	362	529	494	549	495		7	6.27202	3.18558	4.76392	5.37766	5.53079	5.93466	6.77903	4.97929	8.56746	5.19198	8.04747
8	7	560	122	790	118	675	108	769	105	763	121		8	0.098661	5.09693	2.5831	7.4402	2.3906	6.97891	2.02247	7.23833	1.82102	7.21581	1.96716
9	25	273	72	770	89	730	95	883	72	789	91		9	0.352361	2.48475	1.52445	7.25184	1.80308	7.54756	1.77903	8.31137	1.2487	7.4617	1.47943
10	82	175	278	232	321	191	393	224	535	220	609		10	1.15574	1.59279	5.88609	2.18497	6.50324	1.97477	7.35955	2.10843	9.27853	2.08057	9.90083
11	35	55	213	172	288	125	519	161	640	162	672		11	0.493305	0.500592	4.50985	1.61989	5.83468	1.29239	9.7191	1.51544	11.0995	1.53206	10.9251
12	759	22	215	128	225	97	202	76	316	127	330		12	10.6977	0.200237	4.55219	1.2055	4.55835	1.00289	3.78277	0.715361	5.4804	1.20106	5.36498
13	20	212	58	517	70	563	93	483	95	574	101		13	0.281889	1.92955	1.22803	4.86909	1.41815	5.82093	1.74157	4.54631	1.64759	5.42841	1.64201
14	2431	98	0	6	0	12	0	11	0	12	0		14	34.2636	0.891963	0	0.0565078	0	0.124069	0	0.103539	0	0.113486	0
15	41	364	84	368	86	295	85	332	69	298	59		15	0.577872	3.31301	1.77853	3.46581	1.7423	3.05004	1.59176	3.125	1.19667	2.81823	0.959194
16	28	141	105	285	89	273	136	362	110	334	127		16	0.394644	1.28333	2.22316	2.68412	1.80308	2.82258	2.54682	3.40738	1.90773	3.15869	2.0647
17	10	319	81	337	83	270	109	280	114	304	118		17	0.140944	2.90343	1.71501	3.17386	1.68152	2.79156	2.0412	2.63554	1.97711	2.87498	1.91839
18	160	42	334	129	253	106	191	125	179	152	221		18	2.25511	0.38227	7.07178	1.21492	5.12561	1.09595	3.57678	1.17658	3.10441	1.43749	3.59291
19	29	18	363	20	358	11	283	12	291	14	364		19	0.408739	0.16383	7.68579	0.188359	7.25284	0.11373	5.29963	0.112952	5.04683	0.1324	5.91774
20	358	11	247	48	211	47	121	37	119	47	136		20	5.04581	0.100118	5.22973	0.452063	4.27472	0.485939	2.26592	0.348268	2.06382	0.444486	2.21102
21	10	2	161	3	201	4	208	7	351	7	426		21	0.140944	0.0182033	3.40885	0.0282539	4.07212	0.0413565	3.89513	0.0658886	6.08741	0.0662001	6.9257
22	58	215	36	100	43	159	56	186	56	179	62		22	0.817477	1.95686	0.762227	0.941797	0.871151	1.64392	1.04869	1.75075	0.971211	1.69283	1.00797
23	273	8	121	48	124	46	99	58	98	49	103		23	3.84778	0.0728133	2.56193	0.452063	2.51216	0.4756	1.85393	0.545934	1.69962	0.463401	1.67452
24	15	93	42	162	57	161	57	150	66	139	72		24	0.211416	0.846455	0.889265	1.52571	1.15478	1.6646	1.06742	1.4119	1.14464	1.31455	1.17054
25	26	76	50	63	67	61	100	75	91	73	88		25	0.366455	0.691727	1.05865	0.593332	1.35737	0.630687	1.87266	0.705949	1.57822	0.690373	1.43066
26	19	77	20	88	24	78	28	82	35	74	34		26	0.267794	0.700828	0.42346	0.828781	0.486224	0.806452	0.524345	0.771837	0.607007	0.69983	0.552756
Total	7095	10987	4723	10618	4936	9672	5340	10624	5766	10574	6151
	CD34+?	input_7d	1perc_2d	1perc_7d	3perc_2d	3perc_7d	5perc_2d	5perc_7d	14perc_2d	14perc_7d	21perc_2d	21perc_7d
0	yes	132	1290	375	1307	356	1213	376	1245	259	1212	239
1	yes	29	268	237	1398	234	1273	317	1362	252	1462	244
2	yes	178	471	508	617	561	591	576	618	538	538	523
3	no	0	0	0	0	0	0	0	0	0	0	0
4	no	0	0	0	0	0	0	0	0	0	0	0
5	yes	1822	2784	24	221	11	163	9	271	7	187	5
6	yes	24	1868	171	656	157	564	159	758	160	672	159
7	no	0	0	0	0	0	0	0	0	0	0	0
8	yes	7	560	122	790	118	675	108	769	105	763	121
9	yes	25	273	72	770	89	730	95	883	72	789	91
10	no	0	0	0	0	0	0	0	0	0	0	0
11	no	0	0	0	0	0	0	0	0	0	0	0
12	no	0	0	0	0	0	0	0	0	0	0	0
13	yes	20	212	58	517	70	563	93	483	95	574	101
14	yes	2431	98	0	6	0	12	0	11	0	12	0
15	yes	41	364	84	368	86	295	85	332	69	298	59
16	no	0	0	0	0	0	0	0	0	0	0	0
17	yes	10	319	81	337	83	270	109	280	114	304	118
18	no	0	0	0	0	0	0	0	0	0	0	0
19	no	0	0	0	0	0	0	0	0	0	0	0
20	no	0	0	0	0	0	0	0	0	0	0	0
21	no	0	0	0	0	0	0	0	0	0	0	0
22	yes	58	215	36	100	43	159	56	186	56	179	62
23	no	0	0	0	0	0	0	0	0	0	0	0
24	yes	15	93	42	162	57	161	57	150	66	139	72
25	no	0	0	0	0	0	0	0	0	0	0	0
26	yes	19	77	20	88	24	78	28	82	35	74	34
Total		4811	8892	1830	7337	1889	6747	2068	7430	1828	7203	1828
%CD34+		67.8083	80.932	38.7466	69.0996	38.2699	69.7581	38.7266	69.936	31.7031	68.1199	29.7187

### Sheet: annotated_cell_numbers
Cell numbers	input_7d	1perc_2d	1perc_7d	3perc_2d	3perc_7d	5perc_2d	5perc_7d	14perc_2d	14perc_7d	21perc_2d	21perc_7d
Basophils, Eosinophils, Mast Cells	103	368	106	251	134	298	184	343	182	326	184
ERP	445	350	225	571	273	574	362	529	494	549	495
Erythroid (Adult)	759	22	215	128	225	97	202	76	316	127	330
Erythroid (Fetal)	631	19	368	96	335	93	220	95	217	96	239
Expanded CMP	41	364	84	368	86	295	85	332	69	298	59
Expanded Early MPP/HSC	53	2136	408	2054	391	1837	476	2120	412	2134	403
Expanded GMP	75	1104	445	1164	507	1107	499	1281	528	1252	553
Expanded Myeloid MPP	32	833	194	1560	207	1405	203	1652	177	1552	212
Granulocyte Progenitor	29	503	259	917	270	714	325	677	366	828	389
HFM1-LFRN5-Oexp	47	9	0	0	0	1	0	1	0	2	0
ISAG-Immune cells	8	17	0	0	0	0	0	0	0	0	0
Lymphocyte Precursor	82	175	278	232	321	191	393	224	535	220	609
Meg/Erythro Primed MPP	132	1290	375	1307	356	1213	376	1245	259	1212	239
Megakaryocytes	29	18	363	20	358	11	283	12	291	14	364
MEP	20	212	58	517	70	563	93	483	95	574	101
MKP	160	42	334	129	253	106	191	125	179	152	221
MLP	178	471	508	617	561	591	576	618	538	538	523
Monocyte Progenitor	35	55	213	172	288	125	519	161	640	162	672
Monocytes	10	2	161	3	201	4	208	7	351	7	426
Neutrophils	28	141	105	285	89	273	136	362	110	334	127
Unexpanded CMP	388	313	3	51	1	47	1	63	1	58	0
Unexpanded CMP-GMP transitioning	142	236	0	16	0	12	0	14	0	17	0
Unexpanded GMP	761	243	0	25	0	11	0	18	0	17	0
Unexpanded HSC	102	333	19	23	8	21	7	27	4	19	5
Unexpanded MPP	1269	568	1	42	0	35	0	62	1	39	0
Unexpanded Myeloid MPP	1536	1163	1	70	2	48	1	97	1	47	0
Total	7095	10987	4723	10618	4936	9672	5340	10624	5766	10574	6151
%	input_7d	1perc_2d	1perc_7d	3perc_2d	3perc_7d	5perc_2d	5perc_7d	14perc_2d	14perc_7d	21perc_2d	21perc_7d
Basophils, Eosinophils, Mast Cells	1.45173	3.34941	2.24434	2.36391	2.71475	3.08106	3.44569	3.22854	3.15643	3.08303	2.99138
ERP	6.27202	3.18558	4.76392	5.37766	5.53079	5.93466	6.77903	4.97929	8.56746	5.19198	8.04747
Erythroid (Adult)	10.6977	0.200237	4.55219	1.2055	4.55835	1.00289	3.78277	0.715361	5.4804	1.20106	5.36498
Erythroid (Fetal)	8.89359	0.172932	7.79166	0.904125	6.78687	0.961538	4.11985	0.894202	3.76344	0.907887	3.88555
Expanded CMP	0.577872	3.31301	1.77853	3.46581	1.7423	3.05004	1.59176	3.125	1.19667	2.81823	0.959194
Expanded Early MPP/HSC	0.747005	19.4412	8.63858	19.3445	7.92139	18.993	8.91386	19.9548	7.14533	20.1816	6.55178
Expanded GMP	1.05708	10.0482	9.42198	10.9625	10.2715	11.4454	9.34457	12.0576	9.15713	11.8404	8.99041
Expanded Myeloid MPP	0.451022	7.58169	4.10756	14.692	4.19368	14.5265	3.8015	15.5497	3.06972	14.6775	3.44659
Granulocyte Progenitor	0.408739	4.57814	5.4838	8.63628	5.47002	7.38213	6.08614	6.37236	6.34755	7.83053	6.32417
HFM1-LFRN5-Oexp	0.662438	0.081915	0	0	0	0.0103391	0	0.00941265	0	0.0189143	0
ISAG-Immune cells	0.112755	0.154728	0	0	0	0	0	0	0	0	0
Lymphocyte Precursor	1.15574	1.59279	5.88609	2.18497	6.50324	1.97477	7.35955	2.10843	9.27853	2.08057	9.90083
Meg/Erythro Primed MPP	1.86047	11.7411	7.93987	12.3093	7.21232	12.5414	7.0412	11.7188	4.49185	11.4621	3.88555
Megakaryocytes	0.408739	0.16383	7.68579	0.188359	7.25284	0.11373	5.29963	0.112952	5.04683	0.1324	5.91774
MEP	0.281889	1.92955	1.22803	4.86909	1.41815	5.82093	1.74157	4.54631	1.64759	5.42841	1.64201
MKP	2.25511	0.38227	7.07178	1.21492	5.12561	1.09595	3.57678	1.17658	3.10441	1.43749	3.59291
MLP	2.50881	4.28688	10.7559	5.81089	11.3655	6.11042	10.7865	5.81702	9.33056	5.08795	8.50268
Monocyte Progenitor	0.493305	0.500592	4.50985	1.61989	5.83468	1.29239	9.7191	1.51544	11.0995	1.53206	10.9251
Monocytes	0.140944	0.0182033	3.40885	0.0282539	4.07212	0.0413565	3.89513	0.0658886	6.08741	0.0662001	6.9257
Neutrophils	0.394644	1.28333	2.22316	2.68412	1.80308	2.82258	2.54682	3.40738	1.90773	3.15869	2.0647
Unexpanded CMP	5.46864	2.84882	0.0635189	0.480316	0.0202593	0.485939	0.0187266	0.592997	0.017343	0.548515	0
Unexpanded CMP-GMP transitioning	2.00141	2.14799	0	0.150688	0	0.124069	0	0.131777	0	0.160772	0
Unexpanded GMP	10.7259	2.2117	0	0.235449	0	0.11373	0	0.169428	0	0.160772	0
Unexpanded HSC	1.43763	3.03085	0.402287	0.216613	0.162075	0.217122	0.131086	0.254142	0.0693722	0.179686	0.0812876
Unexpanded MPP	17.8858	5.16975	0.021173	0.395555	0	0.361869	0	0.583584	0.017343	0.368829	0
Unexpanded Myeloid MPP	21.649	10.5852	0.021173	0.659258	0.0405186	0.496278	0.0187266	0.913027	0.017343	0.444486	0

### Sheet: Cluster_annotation_assignments
Cluster Number	Annotation	Markers used	Notes
0	Meg/Erythro Primed MPP	PF4, HBB	CD34 low
1	Expanded Early MPP/HSC	FAM30A	CD45 low
2	MLP	CD34, CD10, CD6, CD96
3	Expanded GMP	MPO
4	Granulocyte Progenitor	MPO
5	Re-clustered; see next sheet
6	Expanded Early MPP/HSC	PCNA	CD45 low
7	ERP	LMO4, RUNX2
8	Expanded Myeloid MPP	AURKA, AURKB	CD45 low
9	Expanded Myeloid MPP	PRMT5	CD45 low
10	Lymphocyte Precursor	AFF3, RUNX2, CD28, BCL11A, CD96, CCR7, CD10
11	Monocyte Progenitor	CD22, CD93, CD101, CD180	Strong overlap with clusters 16 and 21
12	Erythroid (Adult)	ANK1, HBB, HBA2
13	MEP	SPINK2, CD52, ID2, ID3
14	Re-clustered; see next sheet
15	Expanded CMP	CPA3, GATA1, GATA2, TIMP3
16	Neutrophils	ELANE, PRTN3, AZU1, MPO, CXCR2
17	Expanded GMP	MPO
18	MKP	PF4, SELP, PLEK
19	Megakaryocytes	CD63, ITGA2B, ITGB1, SELP, PF4, CD63, F2R
20	Erythroid (Fetal)	ANK1, HBB, HBA2, HBG1, HBG2
21	Monocytes	CD14, CCL3L1, CCL3, CD163
22	Basophils, Eosinophils, Mast Cells	TPSAB1, TPSB2, TPSD1, EPX, CLC
23	Erythroid (Fetal)	ANK1, HBB, HBA2, HBG1, HBG2
24	Expanded GMP	MPO
25	Basophils, Eosinophils, Mast Cells	TPSAB1, TPSB2, TPSD1, EPX, CLC
26	Basophils, Eosinophils, Mast Cells	TPSAB1, TPSB2, TPSD1, EPX, CLC

### Sheet: Cluster5.14_subclustering
SubCluster Number	Annotation	Markers used	Notes
0	Unexpanded Myeloid MPP	CD48, CD52
1	Unexpanded MPP	AVP, PRS2, JAML, HLF, ALDH1A1	Lower expression of AVP, PRSS2
2	Unexpanded GMP	MPO
3	Unexpanded CMP	CPA3, GATA1, GATA2, FCER1A
4	Unexpanded Myeloid MPP	SPINK2
5	Unexpanded HSC	AVP, PRS2, JAML, HLF, ALDH1A1
6	Unexpanded CMP-GMP transitioning	ID2
7	HFM1-LFRN5-Oexp	HFM1, LFRN5
8	ISAG-Immune cells	IFI44, IFI44L, IFI6, IFIT1, IFIT3
