## Supplementary material for "Local Oxygen Tension Dictates Hematopoietic Cell Growth and Potency": Table S2

### Sheet: Sheet1
Annotated Cell Population	Input	0.01		0.03		0.05		0.14		0.21
		2days	7days	2days	7days	2days	7days	2days	7days	2days	7days
Unexpanded HSC	1.44	3.03	0.4	0.22	0.16	0.22	0.13	0.25	0.07	0.18	0.08
Unexpanded MPP	17.89	5.17	0.02	0.4	0	0.36	0	0.58	0.02	0.37	0
Unexpanded Myeloid MPP	21.65	10.59	0.02	0.66	0.04	0.5	0.02	0.91	0.02	0.44	0
Unexpanded CMP	5.47	2.85	0.06	0.48	0.02	0.49	0.02	0.59	0.02	0.55	0
Unexpanded CMP-GMP transitioning	2	2.15	0	0.15	0	0.12	0	0.13	0	0.16	0
Unexpanded GMP	10.73	2.21	0	0.24	0	0.11	0	0.17	0	0.16	0
Expanded Early MPP/HSC	0.75	19.44	8.64	19.34	7.92	18.99	8.91	19.95	7.15	20.18	6.55
Expanded Myeloid MPP	0.45	7.58	4.11	14.69	4.19	14.53	3.8	15.55	3.07	14.68	3.45
Meg/Erythro Primed MPP	1.86	11.74	7.94	12.31	7.21	12.54	7.04	11.72	4.49	11.46	3.89
Expanded CMP	0.58	3.31	1.78	3.47	1.74	3.05	1.59	3.13	1.2	2.82	0.96
Expanded GMP	1.06	10.05	9.42	10.96	10.27	11.45	9.34	12.06	9.16	11.84	8.99
MEP	0.28	1.93	1.23	4.87	1.42	5.82	1.74	4.55	1.65	5.43	1.64
MKP	2.26	0.38	7.07	1.21	5.13	1.1	3.58	1.18	3.1	1.44	3.59
MLP	2.51	4.29	10.76	5.81	11.37	6.11	10.79	5.82	9.33	5.09	8.5
ERP	6.27	3.19	4.76	5.38	5.53	5.93	6.78	4.98	8.57	5.19	8.05
Granulocyte Progenitor	0.41	4.58	5.48	8.64	5.47	7.38	6.09	6.37	6.35	7.83	6.32
Monocyte Progenitor	0.49	0.5	4.51	1.62	5.83	1.29	9.72	1.52	11.1	1.53	10.93
Lymphocyte Precursor	1.16	1.59	5.89	2.18	6.5	1.97	7.36	2.11	9.28	2.08	9.9
Monocytes	0.14	0.02	3.41	0.03	4.07	0.04	3.9	0.07	6.09	0.07	6.93
Neutrophils	0.39	1.28	2.22	2.68	1.8	2.82	2.55	3.41	1.91	3.16	2.06
Megakaryocytes	0.41	0.16	7.69	0.19	7.25	0.11	5.3	0.11	5.05	0.13	5.92
Erythroid (Adult)	10.7	0.2	4.55	1.21	4.56	1	3.78	0.72	5.48	1.2	5.36
Erythroid (Fetal)	8.89	0.17	7.79	0.9	6.79	0.96	4.12	0.89	3.76	0.91	3.89
Basophils, Eosinophils, Mast Cells	1.45	3.35	2.24	2.36	2.71	3.08	3.45	3.23	3.16	3.08	2.99
ISAG-Immune cells	0.11	0.15	0	0	0	0	0	0	0	0	0
HFM1-LFRN5-Oexp	0.66	0.08	0	0	0	0.01	0	0.01	0	0.02	0
