## Supplementary material for "Local Oxygen Tension Dictates Hematopoietic Cell Growth and Potency": Table S4

### Sheet: Sheet1
Group	Caclulated CD34+ Dose	Tested	Response	SRC Frequency			High/Low SRC
				Lower	Estimate	Upper
CBU1	2630	5	5	0.0006	0.001	0.003	High ( > Mean)
	1315	5	4
	263	3	1
CBU2	6960	3	3	0.0002	0.0005	0.001	Low ( < Mean)
	3480	3	1
	696	5	4
CBU3	760	5	5	0.0008	0.002	0.004	High ( > Mean)
	380	5	1
	76	4	0
CBU4	430	7	3	0.0004	0.0008	0.001	Low ( < Mean)
	2150	8	7
	4300	8	7
CBU5	278	8	0	7e-05	0.0002	0.0004	Low ( < Mean)
	1390	8	4
	2780	8	1
CBU6	567	7	7	0.0003	0.0006	0.001	Low ( < Mean)
	2835	8	3
	5670	8	8
